# The evolution of the duckweed ionome mirrors losses in structural complexity

**DOI:** 10.1101/2023.09.22.558936

**Authors:** Kellie E Smith, Min Zhou, Paulina Flis, Dylan Jones, Anthony Bishopp, Levi Yant

**Affiliations:** School of Life Sciences, University of Nottingham, Nottingham NG7 2RD, UK; School of Life Sciences, Chongqing University, Chongqing 401331, China; School of Biosciences, University of Nottingham, Sutton Bonington LE12 5RD, UK

**Author notes:** Kellie Smith and Min Zhou contributed equally.

**Keywords:** vestigiality, duckweed, ionomics, evolution, ICP-MS, *Spirodela*, *Landoltia*, *Lemna*, *Wolffiella*, *Wolffia*

## Abstract

**Background and Aims:** The duckweeds consist of 36 species exhibiting impressive phenotypic variation, including the progressive evolutionary loss of a fundamental plant organ, the root. Loss of roots and reduction of vascular tissues in recently derived taxa occur in concert with genome expansions of up to 14-fold. Given the paired loss of roots and reduction in structural complexity in derived taxa, we focus on the evolution of the ionome (whole-plant elemental contents) in the context of these fundamental body plan changes. We expect that progressive vestigiality and eventual loss of roots may have both adaptive and maladaptive consequences which are hitherto unknown.

**Methods:** We quantify the ionomes of 34 accessions in 21 species across all duckweed genera, spanning 70 million years in this rapid cycling plant (doubling times are as low as 24 hours). We relate both micro– and macroevolutionary ionome contrasts to body plan remodelling and show nimble microevolutionary shifts in elemental accumulation and exclusion in novel accessions.

**Key Results:** We observe a robust directional trend in calcium and magnesium levels decreasing from the ancestral representative *Spirodela* genus towards the derived rootless *Wolffia*, with the latter also accumulating cadmium. We also identify abundant within-species variation and hyperaccumulators of specific elements, with this extensive variation at the fine– as opposed to broad-scale.

**Conclusions:** These data underscore the impact of root loss, and reveal the very fine scale of microevolutionary variation in hyperaccumulation and exclusion of a wide range of elements. Broadly, they may point to trade-offs not well recognized in ionomes.
