## Supplementary material for "The evolution of the duckweed ionome mirrors losses in structural complexity": Dataset S1.xlsx

### Sheet: Sheet1
	Li 7 (ug/L)	B 11 (ug/L)	Na 23 (ug/L)	Mg 24 (ug/L)	Al 27 (ug/L)	Si 29 (ug/L)	P 31 (ug/L)	S 34 (ug/L)	K 39 (ug/L)	Ca 43 (ug/L)	Ti 47 (ug/L)	Cr 52 (ug/L)	Mn 55 (ug/L)	Fe 56 (ug/L)	Co 59 (ug/L)	Ni 60 (ug/L)	Cu 63 (ug/L)	Zn 66 (ug/L)	As 75 (ug/L)	Rb 85 (ug/L)	Sr 88 (ug/L)	Mo 95 (ug/L)	Cd 111 (ug/L)	Sn 120 (ug/L)	Ba 135 (ug/L)	Pb 208 (ug/L)
N media 1	0.201931	207.941	1287.53	19637.3	10.8343	551.43	5101.37	25694.2	389727	45290.4	0.0420814	1.38339	749.498	653.923	0.0967093	30.6156	16.7974	9.97556	0.0546776	10.1087	4.94331	25.0941	0.0547684	0.018352	2.50681	0.170111
N media 2	0.178233	210.117	1293.16	19772.6	10.295	544.815	5124.71	26229.8	391509	45919.8	0.0462355	0.155124	751.676	553.798	0.0898063	30.8696	16.4966	7.67083	0.0694111	10.0135	4.93487	25.0254	0.0508744	0.0165318	2.20003	0.129316
N media 3	0.185598	210.046	1361.51	19998.4	11.2276	812.549	5164.23	26034.1	391767	45486.6	0.0571535	0.272237	759.201	564.388	0.0919226	33.1546	17.9726	10.907	0.0833851	9.97491	4.9832	25.1061	0.0475485	0.0183991	2.36705	0.166788
Avg	0.188587	209.368	1314.07	19802.8	10.7856	636.265	5130.1	25986	391001	45565.6	0.0484901	0.603583	753.458	590.703	0.0928127	31.5466	17.0889	9.51779	0.0691579	10.0324	4.95379	25.0752	0.0510638	0.017761	2.35797	0.155405
SD	0.0121286	1.23615	41.1838	182.434	0.468199	152.702	31.7721	271.012	1110.62	322.031	0.0077849	0.677864	5.09089	55.0058	0.00353654	1.39834	0.779991	1.66594	0.0143554	0.068876	0.0258103	0.0435754	0.00361371	0.00106478	0.153595	0.0226547
